# Cytotoxic CD4+ exTregs expressing KLRG1 retain immunosuppressive function in cancer

**DOI:** 10.64898/2026.11.09.765461

**Authors:** Collin Jugler, Kade R. Copple, Jessica C. Hill, Phuong Nguyen, Mouneeb M. Choudry, Jarl F. Carnahan, Nilika Bhattacharya, Fan Shen, Niharika Abbaraju, Jessica N. Lancaster, Feda H. Hamdan, Yousef Zakharia, Jack R. Andrews, Paul E. Andrews, Haidar M. Abdul-Muhsin, Casey R. Ager

## Abstract

The role of cytotoxic CD4+ T cells in cancer remains controversial, with both pro- and anti-tumor functionality described. Based on a prior observation that putatively cytotoxic KLRG1+ FoxP3-conventional T cells (Tconv) associated with tumor progression, we deeply investigated the phenotype and function of KLRG1+ Tconv in multiple murine tumor models and in human clear cell renal cell carcinoma (ccRCC) specimens. We found KLRG1+ Tconv have a conserved, highly activated, terminally differentiated phenotype across species. In murine tumors, KLRG1+ Tconv resemble tumor-infiltrating regulatory T cells (Tregs) at both transcriptional and proteomic levels, upregulating a spectrum of exhaustion-related checkpoint receptors, producing IL-10 and granzyme B (GzmB), and silencing expression of IFNγ and TNFα. Functionally, KLRG1+ Tconv exhibited immunosuppressive function in *ex vivo* assays. Using an *in vivo* Treg fate mapping approach in tumor-bearing mice, we found a subset of KLRG1+ Tconv are derived from Tregs that have lost FoxP3 protein expression. *Ex vivo* functional assays demonstrated the exTreg component of the KLRG1+ Tconv compartment is responsible for IL-10 production and reduced pro-inflammatory cytokine expression. In treatment studies, we found that KLRG1-targeted antibody-mediated depletion was more efficient than anti-KLRG1 blockade at slowing tumor growth and improving survival, with responses associating with depletion of intratumoral KLRG1+ Tconv and Tregs. In sum, our study discovered a novel conserved pathway of CD4+ T cell plasticity, wherein intratumoral, cytotoxic KLRG1+ CD4+ Tconv cells can be derived from Tregs and maintain immunosuppressive function, despite loss of FoxP3, and that KLRG1-targeted depletion may outperform KLRG1 blockade as an immunotherapeutic strategy in cancer.

**One sentence summary:** KLRG1-expressing FoxP3-negative CD4+ T cells in tumors harbor a pool of exTregs that retain an immunosuppressive and cytotoxic profile.
