## Supplemental Tables - Flow Cytometry Antibody Details for "Cytotoxic CD4+ exTregs expressing KLRG1 retain immunosuppressive function in cancer"

### Sheet: Murine 6 tumor 42 color panel
	Marker	Fluor	Surface or Intracellular staining step	Dilution	Cat#	Clone	Vendor
	CD103	BUV496	Surface	200	741083	M290	BD Biosciences
	PD-1	BUV661	Surface	200	568603	29F.1A12	BD Biosciences
	CD62L	BUV737	Surface	400	612833	MEL-14	BD Biosciences
	CD39	BUV805	Surface	400	368-0391-80	24DMS1	Invitrogen
	CD25	BV480	Surface	1500	566202	PC61	BD Biosciences
	CX3CR1	BV570	Surface	200	149061	SA011F11	BioLegend
	PD-L2	BV750	Surface	200	752598	MIH37	BD Biosciences
	Lag-3	BB515	Surface	200	566210	C9B7W	BD Biosciences
	B220	SB574	Surface	500	103290	RA3-6B2	BioLegend
	CD49b	BB700	Surface	50	568015	DX5	BD Biosciences
	Tim-3	RB780	Surface	500	569884	25F.1D6	BD Biosciences
	Siglec F	PerCP/Fire 806	Surface	1000	155535	S17007L	BioLegend
	TREM2	PE	Surface	100	824806	6E9	BioLegend
	F4/80	SYG593	Surface	400	157312	QA17A29	BioLegend
	CD40	PE/Cy5	Surface	800	124618	3/23	BioLegend
	4-1BB	PE/Cy7	Surface	250	25-1371-80	17B5	Invitrogen
	CD11c	PE/Fire 810	Surface	800	161105	QA18A72	BioLegend
	Live/Dead	Zombie NIR	Surface	1000	423106	N/A	BioLegend
	CD69	APC/Fire 750	Surface	100	104549	H1.2F3	BioLegend
	IA/IE	APC/Fire 810	Surface	500	107677	M5/114.15.2	BioLegend
	CD45	SBUV400	Intracellular	1000	103192	YW62.3	BioLegend
	CD11b	SBUV445	Intracellular	1000	MCA711SBUV445	5C6	Bio-Rad
	NKp46	BUV563	Intracellular	250	741435	29A1.4	BD Biosciences
	CD4	BUV615	Intracellular	2000	613006	GK1.5	BD Biosciences
	KLRG1	BV421	Intracellular	1000	138413	2F1	BioLegend
	CD19	SBV440	Intracellular	500	MCA1439SBV440	6D5	Bio-Rad
	Ki67	Pacific Blue	Intracellular	1000	151223	11F6	BioLegend
	Ly6C	SBV515	Intracellular	4000	MCA2389SBV515	ER-MP20	Bio-Rad
	CTLA-4	BV605	Intracellular	500	106323	UC10-4B9	BioLegend
	ICOS	BV650	Intracellular	1000	313550	C398.4A	BioLegend
	CD8	BV711	Intracellular	1000	100747	53-6.7	BioLegend
	CD3	BV786	Intracellular	5000	564379	17A2	BD Biosciences
	Ly6G	RB545	Intracellular	1000	569754	1A8	BD Biosciences
	CCR7	RB613	Intracellular	500	759633	4B12	BD Biosciences
	CD44	PerCP	Intracellular	1000	103036	IM7	BioLegend
	TCF-1	RB705	Intracellular	1000	570721	s33-966	BD Biosciences
	TCRgd	RB744	Intracellular	1000	757546	GL3	BD Biosciences
	Helios	RY610	Intracellular	1000	571299	22F6	BD Biosciences
	CD127	PE/Fire 640	Intracellular	500	158213	S18006K	BioLegend
	LILRB4	A647	Intracellular	1000	144905	H1.1	BioLegend
	NK1.1	SNIR685	Intracellular	1000	156529	S17016D	BioLegend
	FoxP3	A700	Intracellular	2000	56-5773-80	FJK-16s	Invitrogen

### Sheet: Human RCC 51 color panel
	Marker	Fluor	Surface or Intracellular staining step	Dilution	Cat#	Clone	Vendor
	PD-1	BUV661	Surface	50	569246	EH12.1	BD Biosciences
	CCR7	BUV737	Surface	50	367-1979-41	3D12	Invitrogen
	IgD	NUV765	Surface	50	H026T03U01-A	IA6-2	Invitrogen
	CD25	BV480	Surface	100	566102 567488	BC96 / M-A251	BD Biosciences
	ICOS	BB515	Surface	100	564549	DX29	BD Biosciences
	CD127	RB705	Surface	50	570694	HIL-7R-M21	BD Biosciences
	TCR V24J18	PerCP/Fire806	Surface	50	342940	6B11	BioLegend
	CD11c	SYG593	Surface	200	337243	Bu15	BioLegend
	CCR6	PE/Fire640	Surface	100	353449	G034E3	BioLegend
	TCRgd	RY703	Surface	100	770518	11F2	BD Biosciences
	CCR4	A647	Surface	100	359404	L291H4	BioLegend
	CD56	SNIR685	Surface	100	362563	5.1H11	BioLegend
	Viability	Zombie NIR	Surface	1000	423106	N/A	BioLegend
	CD40	APC/Fire750	Surface	100	334345	5C3	BioLegend
	CD66b	SUV387	Intracellular	100	305127	G10F5	BioLegend
	CD3	SPUV395	Intracellular	2000	344873	SK7	BioLegend
	CD11b	SBUV445	Intracellular	250	MCA551SBUV445	ICRF44	Bio-Rad
	CD103	BUV496	Intracellular	1000	624283	BER-ACT8	BD Biosciences
	CD45RA	BUV563	Intracellular	2000	612926	HI100	BD Biosciences
	CD4	BUV615	Intracellular	1000	612988	SK3	BD Biosciences
	CD45	BUV805	Intracellular	500	368-0459-41	HI30	Thermo Fisher Scientific
	CX3CR1	BV421	Intracellular	250	341619	2A9-1	BioLegend
	CD19	SBV440	Intracellular	500	MCA1940SBV440	LT19	Bio-Rad
	Ki67	Pacific Blue	Intracellular	5000	151223	11F6	BioLegend
	CD14	SBV515	Intracellular	500	MCA1568SBV515	TÜK4	Bio-Rad
	CD16	BV570	Intracellular	250	302035	3G8	BioLegend
	CD69	BV605	Intracellular	500	310937	FN50	BioLegend
	4-1BB	BV650	Intracellular	250	309828	4B4-1	BioLegend
	CXCR5	NV690	Intracellular	250	H037T03V01-A	MU5UBEE	Invitrogen
	CD8	BV711	Intracellular	1000	301043	RPA-T8	BioLegend
	PD-L2	BV750	Intracellular	500	345505	MIH18	BioLegend
	CD39	BV785	Intracellular	500	328239	A1	BioLegend
	CD24	NV800	Intracellular	250	H064T03V03-A	eBioSN3	Invitrogen
	CD141	VBFITC	Intracellular	4000	130-113-321	AD5-14H12	Miltenyi Biotec
	CD57	RB545	Intracellular	2000	569740	HNK-1	BD Biosciences
	HLA-DR/DP/DQ	SB574	Intracellular	1500	361724	Tu39	BioLegend
	TCF-1	RB613	Intracellular	250	571348	S33-966	BD Biosciences
	CXCR3	RB670	Intracellular	1000	353764	G025H7	BioLegend
	CD38	PerCP	Intracellular	250	356622	HB-7	BioLegend
	CD1c	BB700	Intracellular	1000	746095	F10/21A3	BD Biosciences
	GzmB	RB744	Intracellular	5000	570498	GB11	BD Biosciences
	FoxP3	RB780	Intracellular	250	569085	236A/E7	BD Biosciences
	Tox	PE	Intracellular	250	130-120-716	REA473	Miltenyi Biotec
	PD-L1	RY610	Intracellular	250	6183611	MIH1	BD Biosciences
	CD123	PE/Cy5	Intracellular	1000	306008	6H6	BioLegend
	Helios	RY743	Intracellular	500	572206	22F6	BD Biosciences
	Tim-3	RY775	Intracellular	500	571402	7D3	BD Biosciences
	CD304 (Nrp1)	PE/Fire810	Intracellular	2000	354541	12C2	BioLegend
	CD163	APC	Intracellular	250	333609	GHI/61	BioLegend
	KLRG1	R718	Intracellular	1000	568660	Z7-205.rMAb	BD Biosciences
	CD27	APC/Fire810	Intracellular	2000	393213	QA17A18	BioLegend

### Sheet: Ex vivo cytokine panel
	Marker	Fluor	Surface or Intracellular staining step	Dilution	Cat#	Clone	Vendor
	Viability	LIVE/DEAD Fixable Blue	Surface	1000	L34962	N/A	Invitrogen
	CD45	SBUV400	Intracellular	1000	MCA1031SBUV400	YW62.3	Bio-Rad
	IFNg	BUV737	Intracellular	1000	367-7311-80	XMG1.2	Invitrogen
	CD4	BUV805	Intracellular	500	612900	GK1.5	BD Biosciences
	TNFa	BV421	Intracellular	400	506327 506328	MP6-XT22	BioLegend
	CD8	BV605	Intracellular	1000	100743	53-6.7	BioLegend
	CD3	BV650	Intracellular	2000	100229	H57-597	BioLegend
	IL-17A	BV711	Intracellular	2000	506941	TC11-18H10.1	BioLegend
	KLRG1	BV786	Intracellular	500	565477	2F1	BD Biosciences
	GzmB	FITC	Intracellular	200	515403	GB11	BioLegend
	LAP/TGF-B	PerCP/Cy5.5	Intracellular	2500	141409	TW7-16B4	BioLegend
	IL-10	PE	Intracellular	400	505007	JES5-16E3	BioLegend
	IL-4	PE-Cy7	Intracellular	5000	504117	11B11	BioLegend
	IL-6	APC	Intracellular	200	504507	MP5-20F3	BioLegend
	FoxP3	A700	Intracellular	2000	56-5773-80	FJK-16s	Invitrogen
	IL-2	APC/Fire 750	Intracellular	2000	503841	JES6-5H4	BioLegend

### Sheet: BMDC co-culture panel
	Marker	Fluor	Surface or Intracellular staining step	Dilution	Cat#	Clone	Vendor
	Viability 1	LIVE/DEAD Fixable Blue	Surface	1000	L34962	N/A	Invitrogen
	TCR-B	BUV395	Surface	500	742485	H57-597	BD Biosciences
	CD86	BUV563	Surface	500	741259	GL1	BD Biosciences
	CD11c	BV605	Surface	250	117334	N418	BioLegend
	IA/IE	BV786	Surface	2000	743875	2G9	BD Biosciences
	CD11b	PerCP/Fire 806	Surface	500	101293	M1/70	BioLegend
	CD80	SNIR685	Surface	500	104761	16-10A1	BioLegend
	XCR1	APC/Cy7	Surface	1000	148224	ZET	BioLegend
	Viability 2	Helix NP Green	Acquistion addition	1000000	425303	N/A	Biolegend

### Sheet: Fate-mapping cytokine panel
	Marker	Fluor	Surface or Intracellular staining step	Dilution	Cat#	Clone	Vendor
	CD45	SUV387	Intracellular	1000	103188	30-F11	BioLegend
	CD11b	SBUV445	Intracellular	1000	MCA711SBUV445	5C6	Bio-Rad
	IFNg	BUV737	Intracellular	1000	367-7311-80	XMG1.2	Invitrogen
	CD4	BUV805	Intracellular	1000	612900	GK1.5	BD Biosciences
	IL-10	BV421	Intracellular	200	505022	JES5-16E3	BioLegend
	CD8	BV605	Intracellular	1000	100743	53-6.7	BioLegend
	CD3	BV650	Intracellular	2000	100229	H57-597	BioLegend
	FoxP3	YFP
	GzmB	RB705	Intracellular	400	570275	GB11	BD Biosciences
	KLRG1	BB755	Intracellular	500	Custom	2F1	BD Biosciences
	ExTreg	tdTomato
	TNFa	APC	Intracellular	400	554420	MP6-XT22	BD Biosciences
	FoxP3	A700	Intracellular	2000	56-5773-80	FJK-16s	Invitrogen
	Viability	Zombie NIR	Surface	1000	423106	N/A	BioLegend

### Sheet: Fate-mapping panel
	Marker	Fluor	Surface or Intracellular staining step	Dilution	Cat#	Clone	Vendor
	CD45	SBUV400	Surface	500	103192	YW62.3	BioLegend
	CD11b	SBUV445	Surface	500	MCA711SBUV445	5C6	Bio-Rad
	KLRG1	BV421	Surface	500	138413	2F1	BioLegend
	CD8	BV605	Surface	500	100743	53-6.7	BioLegend
	CD4	BV786	Surface	500	563331	GK1.5	BD Biosciences
	FoxP3	YFP
	ExTreg	tdTomato
	CD3	APC	Surface	500	100235	17A2	BioLegend
	Viability	Zombie NIR	Surface	1000	423106	N/A	BioLegend

### Sheet: KLRG1 Depletion vs Blockade
	Marker	Fluor	Surface or Intracellular staining step	Dilution	Cat#	Clone	Vendor
	CD103	BUV496	Surface	200	741083	M290	BD Biosciences
	CD86	BUV563	Surface	500	741259	GL1	BD Biosciences
	PD-1	BUV661	Surface	200	568603	29F.1A12	BD Biosciences
	CD62L	BUV737	Surface	400	367-0621-80	MEL-14	Invitrogen
	CD39	BUV805	Surface	400	368-0391-80	24DMS1	Invitrogen
	CD25	BV480	Surface	1500	566202	PC61	BD Biosciences
	CX3CR1	BV570	Surface	200	149061	SA011F11	BioLegend
	PD-L1	BV650	Surface	200	124336	10F.9G2	BioLegend
	PD-L2	BV750	Surface	200	752598	MIH37	BD Biosciences
	ICOS	BB515	Surface	1000	565880	C398.4A	BD Biosciences
	B220	SB574	Surface	500	103289	RA3-6B2	BioLegend
	Tim-3	RB780	Surface	500	569884	25F.1D6	BD Biosciences
	Siglec F	PerCP/Fire 806	Surface	1000	155535	S17007L	BioLegend
	TREM2	PE	Surface	100	824806	6E9	BioLegend
	F4/80	SYG593	Surface	400	157312	QA17A29	BioLegend
	CD40	PE/Cy5	Surface	800	124618	3/23	BioLegend
	4-1BB	PE/Cy7	Surface	250	25-1371-80	17B5	Invitrogen
	CD11c	PE/Fire 810	Surface	800	161105	QA18A72	BioLegend
	Lag-3	A647	Surface	200	125242	C9B7W	BioLegend
	Viability	Zombie NIR	Surface	1000	423106	N/A	BioLegend
	CD69	APC/Fire 750	Surface	100	104549	H1.2F3	BioLegend
	IA/IE	APC/Fire 810	Surface	500	107677	M5/114.15.2	BioLegend
	CD45	SBUV400	Intracellular	1000	103192	YW62.3	BioLegend
	CD11b	SBUV445	Intracellular	1000	MCA711SBUV445	5C6	Bio-Rad
	CD4	BUV615	Intracellular	2000	613006	GK1.5	BD Biosciences
	Arginase	BV421	Intracellular	250	404-3697-80	A1EXF5	Invitrogen
	CD19	SBV440	Intracellular	500	MCA1439SBV440	6D5	Bio-Rad
	Ki67	Pacific Blue	Intracellular	1000	151223	11F6	BioLegend
	Ly6C	SBV515	Intracellular	4000	MCA2389SBV515	ER-MP20	Bio-Rad
	CTLA-4	BV605	Intracellular	500	106323	UC10-4B9	BioLegend
	CD8	BV711	Intracellular	1000	100747	53-6.7	BioLegend
	CD3	BV786	Intracellular	5000	564379	17A2	BD Biosciences
	Ly6G	RB545	Intracellular	1000	569754	1A8	BD Biosciences
	CCR7	RB613	Intracellular	500	759633	4B12	BD Biosciences
	CD44	PerCP	Intracellular	1000	103036	IM7	BioLegend
	KLRG1	BB700	Intracellular	1000	742199	2F1	BD Biosciences
	TCF-1	RB705	Intracellular	1000	570721	S33-966	BD Biosciences
	TCRgd	RB744	Intracellular	1000	757546	GL3	BD Biosciences
	Helios	RY610	Intracellular	1000	571299	22F6	BD Biosciences
	CD127	PE/Fire 640	Intracellular	500	158213	S18006K	BioLegend
	iNOS	APC	Intracellular	200	130-116-423	REA982	Miltenyi Biotec
	NK1.1	SNIR685	Intracellular	1000	156529	S17016D	BioLegend
	FoxP3	A700	Intracellular	2000	56-5773-80	FJK-16s	Invitrogen
